# Chromatin mapping and single-cell immune profiling define the temporal dynamics of ibrutinib drug response in chronic lymphocytic leukemia

**DOI:** 10.1101/597005

**Authors:** André F. Rendeiro, Thomas Krausgruber, Nikolaus Fortelny, Fangwen Zhao, Thomas Penz, Matthias Farlik, Linda C. Schuster, Amelie Nemc, Szabolcs Tasnády, Marienn Réti, Zoltán Mátrai, Donat Alpar, Csaba Bödör, Christian Schmidl, Christoph Bock

## Abstract

Chronic lymphocytic leukemia (CLL) is a genetically, epigenetically, and clinically heterogeneous disease. Despite this heterogeneity, the Bruton tyrosine kinase (BTK) inhibitor ibrutinib provides effective treatment for the vast majority of CLL patients. To define the underlining regulatory program, we analyzed high-resolution time courses of ibrutinib treatment in closely monitored patients, combining cellular phenotyping (flow cytometry), single-cell transcriptome profiling (scRNA-seq), and chromatin mapping (ATAC-seq). We identified a consistent regulatory program shared across all patients, which was further validated by an independent CLL cohort. In CLL cells, this program starts with a sharp decrease of NF-κB binding, followed by reduced regulatory activity of lineage-defining transcription factors (including PAX5 and IRF4) and erosion of CLL cell identity, finally leading to the acquisition of a quiescence-like gene signature which was shared across several immune cell types. Nevertheless, we observed patient-to-patient variation in the speed of its execution, which we exploited to predict patient-specific dynamics in the response to ibrutinib based on pre-treatment samples. In aggregate, our study describes the cellular, molecular, and regulatory effects of therapeutic B cell receptor inhibition in CLL at high temporal resolution, and it establishes a broadly applicable method for epigenome/transcriptome-based treatment monitoring.
