## Supplementary Table 1 for "Chromatin mapping and single-cell immune profiling define the temporal dynamics of ibrutinib drug response in chronic lymphocytic leukemia"

### Sheet: Clinical Annotations
Patient	Age (years)	Gender	Prior therapy	Dynamics of ibrutinib-induced lymphocytosis	Outcome as of 2018/03	Status as of 2018/03	Pre-Ibrutinib FISH cytogenetics	IGHV (M, U)	IgVH homology %	p53 mutations	CD38 expression	Binet stage	Number of prior treatment lines	TTFT (months)	Time from diagnosis to ibrutinib (months)	Duration of ibrutinib at the time of study (months)
CLL1	58	F	RFC, RB	moderate	Complete remission after 31 month ibrutinib treatment	CR	11q-/6q-/13q-	U	100	no	positive	B	2	3	39	12
CLL2	65	M	RFC, R-CVP, RB,	moderate	Died of secondary malignancy after 26 months ibrutinib treatment	died	17p-/13q-	U	100	yes	positive	C	3	60	60	18
CLL4	63	M	FC, R-CVP, RFC, RB,	absent	Complete remission after 36month ibrutinib treatment. Frequent, serious infections	CR	normal	U	100	no	positive	C	4	6	103	18
CLL5	60	F	FC, ofatumumab, RFC, R-CHOP, RB	fast	Progression after 36 months on ibrutinib with BTK mutation	PD	12+/IgHdel	U?	97.9	no	positive	B	5	44	126	18
CLL6	64	M	FC, alemtuzumab, allo-SCT	extended	Partial remission. Still with lymphocytosis after 38 month ibrutinib treatment	PR	11q-/13q-	U	100	no	positive	B	2	13	117	18
CLL7	57	F	FCM, RB, R-CVP, R-CHOP	extended	Slowly progressing 42 months after start of ibrutinib	CR	13q-/11q-	M	95	no	positive	C	3	59	156	18
CLL8	48	M	RFC	weak	Complete remission after 32 month ibrutinib treatment	CR	13q-/11q-	U	99	no	positive	C	1	36	58	12
	allo-SCT: allogeneic stem cell transplantation; Chl: chlorambucil; Cyc: Cyclophosphamide; F: Female; FC: fludarabine, cyclophosphamide; FCM: fludarabine, cyclophosphamide, mitoxantrone; FISH: fluorescence in situ hybridization; HDMP: high dose methylprednisolone; M: Male; M: mutated; R: rituximab; RB: rituximab, bendamustin; R-Chl: rituximab, chlorambucile; R-CHOP: rituximab, cyclophosphamide, do…
