## Supplementary Table 2 for "Chromatin mapping and single-cell immune profiling define the temporal dynamics of ibrutinib drug response in chronic lymphocytic leukemia"

### Sheet: Cell Type Frequency (relative)
Patient	Time point	Cellular fraction of events	Singlet fraction of events	Live fraction of events	CD5+ CLL	CD3+ T cells	CD14+ Myeloid cells	CD56+ NK cells	CD4+ T cells	CD8+ T cells	NK T cells	GD T cells	CD19+ B cells	CD4_CM	CD4_EM	CD4_naive	CD4_TEMRA	CD4_Treg	CD8_CM	CD8_EM	CD8_naive	CD8_TEMRA
CLL1	0	0.965	0.99	0.531	95.4	2.9	0.8	0.1	0.7	2.1	0	0	0.2	72	21	6	1	5	4	24	20	52
CLL1	1	0.98	0.987	0.41	91.2	6.2	0.6	0.6	1.9	4	0	0.1	0.1	89	6	5	1	12	5	20	22	52
CLL1	3	0.436	0.985	0.347	86.1	10.2	0.9	2	2.7	6.8	0	0.5	1	62	35	2	1	23	15	24	23	39
CLL1	8	0.637	0.991	0.354	89.1	6.3	0.7	0.3	1.2	4.4	0.1	0.1	0.4	85	7	7	0	4	4	22	20	54
CLL1	30	0.361	0.989	0.286	84.1	9	0.8	0.3	2.6	6.1	0.1	0.2	1.1	76	20	4	0	15	16	30	18	36
CLL1	120	0.679	0.994	0.598	87.6	11.9	0	0	1.7	9.8	0.1	0.1	0.4	55	17	25	4	6	5	28	22	33
CLL2	0	0.963	0.985	0.937	95.7	0.8	0.6	0	0.5	0.2	0	0.1	0.1	98	0	2	0	13	42	19	35	4
CLL2	1	0.827	0.986	0.701	94.1	2.2	0.2	0.3	1.4	0.6	0	0.2	0.2	89	9	1	0	5	27	58	6	9
CLL2	3	0.568	0.988	0.723	95.9	3	0.3	0	2.1	0.6	0	0.2	0.3	90	8	1	0	5	21	64	2	14
CLL2	8	0.966	0.993	0.967	96.9	1.2	0.3	0	0.8	0.3	0	0.1	0.7	96	2	2	0	2	6	72	5	17
CLL2	30	0.95	0.994	0.448	95.1	1.7	0.4	0	1.1	0.5	0	0.2	0.9	95	2	3	0	3	9	73	2	17
CLL2	120	0.974	0.962	0.702	95.3	1.7	0.8	0	1.2	0.4	0	0.1	0.1	96	0	4	0	6	27	39	18	16
CLL2	240	0.866	0.993	0.823	97.6	1.4	0.1	0.4	0.4	0.7	0	0.3	0.1	87	11	2	0	7	22	60	7	12
CLL4	0	0.927	0.973	0.949	79.6	15.5	1.4	0.5	13.1	1.6	0.1	0.4	0	74.2	21.3	13.7	0.65	NA	20.1	38	13.7	28.3
CLL4	1	0.91	0.981	0.929	73.4	20.8	0.9	0.6	17	2.2	0.1	0.9	0.1	40.5	54.7	8.05	2.94	NA	12.7	55.3	8.05	23.9
CLL4	3	0.996	0.994	0.954	NA	NA	NA	NA	NA	NA	NA	NA	NA	NA	NA	NA	NA	NA	NA	NA	NA	NA
CLL4	8	0.973	0.977	0.909	76.6	14.3	2.6	0.7	11.1	2.3	0.2	0.4	0.2	52.5	44.1	4.66	1.85	1	11.8	47.1	4.66	36.5
CLL4	120	0.96	0.974	0.908	14	23.6	1.7	3.2	6.9	14.4	1.2	0.7	1.7	49.3	40	23.7	2.67	0	11.6	16.8	23.7	47.8
CLL4	240	0.956	0.991	0.958	10.9	26.3	0.6	5.2	10.5	17.8	0.9	1.5	1.4	25.9	55.6	8.23	7.41	NA	3.16	28.5	8.23	60.1
CLL5	0	0.917	0.996	0.983	91.3	4.1	0	0.4	0.6	2.5	0.6	0.2	0.8	94	2	4	0	10	4	41	8	48
CLL5	1	0.943	0.991	0.884	92.7	4	0.4	0.4	0.8	2.1	0.4	0.2	0.9	95	2	3	0	9	6	41	7	46
CLL5	2	0.964	0.984	0.854	90.9	4	0.4	0.3	1.4	2.3	0.5	0.1	0.9	93	5	2	0	6	3	72	2	24
CLL5	3	0.964	0.991	0.877	91.6	4.3	0.4	0.4	1.6	2.5	0.5	0.2	0.7	98	0	2	0	9	6	53	2	39
CLL5	8	0.921	0.996	0.776	89.3	5.8	0.4	0.4	1.7	3.1	0.7	0.2	0.5	96	1	3	0	6	4	43	5	48
CLL5	30	0.581	0.999	0.86	42.5	36.2	4.5	2.8	9.5	19.8	5.4	1.1	1.5	95	2	3	0	7	2	40	1	58
CLL5	150	0.906	0.998	0.899	8.5	63.8	12.4	4.1	11.6	37.3	11.6	2.1	1.6	94	0	6	0	4	3	36	0	60
CLL5	240	0.976	0.996	0.919	7.2	73.3	NA	7.3	9.8	38.5	11.5	14.8	2.2	96	0	4	0	4	12	31	13	45
CLL6	0	0.566	0.993	0.546	33.2	42	16.5	0.4	4.2	28.9	0.1	7.5	0.6	63	13	19	6	3	2	14	3	82
CLL6	1	0.578	0.983	0.437	39.1	50.1	5.7	0.8	6.6	36.3	0.1	6.1	0	81	0	19	0	3	2	15	10	73
CLL6	8	0.52	0.991	0.517	73.2	22.1	2	0.1	3.6	15.5	0	2.4	0.4	85	0	15	0	5	1	18	7	74
CLL6	30	0.676	0.991	0.856	85.1	11.1	1	0.1	1.8	7.8	0	1.1	0.2	50	0	50	0	8	7	10	24	59
CLL6	120	0.546	0.991	0.338	91.9	6	0.7	0	0.9	4.4	0	0.7	0.1	75	5	18	2	5	2	16	7	76
CLL6	240	0.458	0.956	0.315	89.4	8.9	0.6	0	1.2	6.3	0	1.2	0.1	78	0	22	0	3	4	14	17	65
CLL7	0	0.981	0.981	0.607	93.4	4.9	0.4	0.1	1.9	2.7	0	0.2	0.1	91	0	9	0	5	11	23	22	44
CLL7	1	0.872	0.991	0.61	94.7	3.4	0.7	0	1.2	2.1	0	0.1	0	84	3	13	1	7	10	21	23	47
CLL7	3	0.614	0.988	0.609	91.8	4.9	0.6	0.2	1.8	2.7	0.1	0.3	0.4	69	0	31	0	4	7	24	10	60
CLL7	8	0.786	0.992	0.444	95.1	2.2	0.4	0	0.7	1.3	0	0.2	0.1	81	2	17	0	3	14	29	15	42
CLL7	30	0.478	0.991	0.424	94.5	3.6	0.6	0	1.1	2.1	0	0.2	0.1	82	1	16	1	5	5	28	8	59
CLL7	150	0.692	0.989	0.593	92	5.2	0.1	0.1	1.2	3.6	0	0.3	0.1	81	1	18	0	3	10	21	20	49
CLL7	240	0.784	0.988	0.57	82.5	15.8	0.3	0.1	5.6	7.1	0.4	2.4	0.6	43	2	51	4	2	7	27	13	53
CLL8	0	0.92	0.993	0.849	83.6	6.3	5.3	2.1	2.2	3.5	0.2	0.3	0.3	67	1	31	0	2	5	17	11	67
CLL8	1	0.9	0.99	0.992	89.8	3.4	0.8	2.4	0.4	2.1	0	0.7	0.1	82	0	19	0	0	4	15	23	58
CLL8	3	0.864	0.994	0.637	87.8	5.7	0.8	2	3	2.3	0.1	0.2	0.4	72	4	23	1	4	4	20	5	71
CLL8	8	0.883	0.987	0.848	86.6	7.7	2.8	2.4	4.2	2.7	0.1	0.6	0.2	75	0	24	0	2	5	21	15	59
CLL8	30	0.77	0.996	0.529	84	11.5	1.1	0.5	1.8	8.5	0.1	0.9	0.1	81	0	19	0	3	4	10	46	40
CLL8	120	0.81	0.994	0.898	48.6	28	0.4	10.1	3.6	22.9	0.5	0.9	2.4	61	7	26	6	2	4	14	20	62

### Sheet: Cell Type Frequency (absolute)
Patient	Time point	Leukocytes per microlitter	CD5+ CLL	CD3+ T cells	CD14+ Myeloid cells	CD56+ NK cells	CD4+ T cells	CD8+ T cells	NK T cells	GD T cells	CD19+ B cells
CLL1	0	104000	50331	1519	438	44	364	1082	6	18	95
CLL1	1	101000	36529	2479	244	256	741	1618	8	37	34
CLL1	3	136000	17450	2067	191	413	541	1370	0	95	201
CLL1	8	148000	29468	2067	245	89	403	1452	21	36	122
CLL1	30	220000	18892	2015	177	74	586	1368	14	34	247
CLL1	120	57000	20153	2738	0	8	386	2252	23	25	101
CLL2	0	34000	28920	242	181	3	145	73	3	22	39
CLL2	1	48000	25819	615	49	71	384	176	2	44	63
CLL2	3	82000	31906	991	113	12	702	203	2	67	113
CLL2	8	75000	67412	856	202	11	550	223	8	51	452
CLL2	30	111000	44657	817	174	10	517	216	1	75	432
CLL2	120	50000	31343	572	257	12	391	138	0	33	39
CLL2	240	20000	13815	195	11	62	58	92	0	41	13
CLL4	0	7000	4769	929	84	29	785	97	7	23	3
CLL4	1	5200	3165	897	38	28	733	95	6	38	4
CLL4	3	4900	2911	782	0	35	495	138	0	69	69
CLL4	8	3200	2118	395	71	18	307	62	6	10	5
CLL4	120	8600	1022	1723	121	234	501	1051	87	51	121
CLL4	240	12200	1207	2912	64	571	1163	1971	103	167	158
CLL5	0	42000	34427	1527	13	158	234	958	207	83	283
CLL5	1	69000	52840	2303	245	223	450	1203	242	109	513
CLL5	2	63000	46391	2062	204	128	714	1164	230	71	475
CLL5	3	55000	42209	1991	194	175	733	1129	207	92	327
CLL5	8	37000	23520	1533	100	113	456	803	174	61	134
CLL5	30	9500	2015	1717	212	135	450	939	256	52	72
CLL5	120	5100	352	2645	514	169	481	1546	481	87	66
CLL5	240	5400	349	3536	80	354	471	1857	555	714	106
CLL6	0	12000	1223	1547	608	13	154	1064	5	276	23
CLL6	1	20000	1942	2488	282	38	327	1803	6	302	2
CLL6	8	35000	6826	2061	182	10	332	1445	4	222	35
CLL6	30	88000	42944	5601	500	56	898	3926	16	555	76
CLL6	120	118000	19833	1295	155	2	186	947	4	149	15
CLL6	240	90000	11097	1106	76	1	145	787	0	154	12
CLL7	0	66000	36010	1897	147	24	736	1053	10	73	50
CLL7	1	145000	72383	2629	504	33	879	1628	31	84	32
CLL7	3	154000	52228	2776	313	85	996	1548	57	193	216
CLL7	8	240000	79015	1820	324	28	582	1064	11	125	73
CLL7	30	308000	58459	2202	340	17	705	1311	26	136	53
CLL7	120	57000	21282	1205	25	18	278	837	10	60	19
CLL7	240	22000	8014	1535	26	5	543	688	41	231	56
CLL8	0	10400	6743	504	431	166	173	281	18	23	23
CLL8	1	17000	13493	505	114	361	60	311	0	110	15
CLL8	3	32000	15370	1005	140	348	516	394	19	37	74
CLL8	8	20000	12800	1140	408	352	615	392	16	92	24
CLL8	30	19000	6475	886	85	41	137	654	8	70	8
CLL8	120	13000	4568	2632	39	949	337	2152	46	85	229
