## Supplementary Table 3 for "Chromatin mapping and single-cell immune profiling define the temporal dynamics of ibrutinib drug response in chronic lymphocytic leukemia"

### Sheet: Surface Marker Expression
Patient	Time point	CLL_CD5	CLL_CD19	CLL_CD20	CLL_CD24	CLL_CD27	CLL_CD38	Bcells_CD5	Bcells_CD19	Bcells_CD38	CD4_CD5	CD4_CD38	CD8_CD5	CD8_CD38	Mono_CD5	Mono_CD38	Nkcells_CD5	NKcells_CD38
CLL1	0	1662	1454	577	1672	684	735	37	578	1772	4861	1223	1485	1125	18	7523	33	13703
CLL1	1	2426	1389	614	2410	864	1296	59	633	5293	5761	1528	1943	1760	9	11260	5	24203
CLL1	3	2263	417	477	2091	1026	972	121	168	1181	6275	812	2513	947	103	10881	109	8688
CLL1	8	3071	1048	257	3565	1086	1446	94	528	3737	5838	1325	1909	1684	5	13369	6	23035
CLL1	30	1331	465	329	5357	864	528	54	216	1692	2419	413	904	874	9	4913	3	9113
CLL1	120	1050	652	190	2617	324	414	20	361	2047	3257	476	1155	463	437	816	25	5605
CLL2	0	1742	665	1046	2541	900	620	50	245	6101	5470	1309	2343	2343	27	7278	49	5630
CLL2	1	1676	643	927	2033	948	558	35	206	5266	6142	1428	2713	2713	86	5255	21	20810
CLL2	3	1833	285	1476	1766	1344	348	38	19	1543	7460	1739	3649	3649	76	7046	2	12438
CLL2	8	1342	541	1409	1012	996	340	29	277	2094	4691	523	1941	1941	11	5742	12	17473
CLL2	30	1413	821	945	2189	578	294	15	327	2669	5303	660	2158	2158	46	6316	8	19884
CLL2	120	1514	722	608	8653	612	264	102	304	1102	7654	924	2774	2774	27	12221	30	13648
CLL2	240	1618	1322	824	7792	346	490	19	318	11425	9256	2287	2283	2283	25	12636	28	15707
CLL4	0	3373	2064	NA	NA	NA	812	48	628	20942	8063	2905	2253	2253	26	19423	5	38836
CLL4	1	4200	2278	NA	NA	NA	979	37	642	28785	9459	2985	2834	2834	80	19581	23	36740
CLL4	3	2725	317	NA	NA	NA	196	60	142	488	7974	1915	2774	2774	395	4551	245	5964
CLL4	8	3377	1156	137	219	425	509	30	693	31644	6419	2813	2357	2357	176	29443	112	17074
CLL4	120	1930	794	206	3960	103	325	109	420	541	7683	2440	3013	3013	1	18686	13	23250
CLL4	240	1629	940	NA	NA	NA	531	388	438	117	8961	2915	2704	2704	38	10272	155	16490
CLL5	0	2534	1372	1315	5271	924	753	84	770	207	9967	1357	8480	872	61	13968	61	13968
CLL5	1	3660	1867	1505	8045	1021	1086	213	970	203	8721	1158	7186	904	65	11793	65	11793
CLL5	2	3393	1951	1385	6949	1171	1032	209	1084	175	6920	591	5205	642	3	13184	3	13184
CLL5	3	4400	2023	1340	8471	1082	1116	208	1050	158	10136	1476	9309	869	51	17181	51	17181
CLL5	8	3194	1609	1110	11754	482	924	215	868	130	8649	1313	7608	854	73	14253	73	14253
CLL5	30	1056	1154	459	11277	279	251	178	831	61	10026	1168	9245	943	40	21869	40	21869
CLL5	120	1064	1424	895	6310	147	522	165	851	48	10226	1394	9917	493	62	18492	62	18492
CLL5	240	1326	1091	648	4727	93	294	195	923	59	7466	1147	6616	297	92	13723	92	13723
CLL6	0	1365	1361	1053	824	798	781	100	689	10685	4001	1364	2221	1742	61	8036	40	18149
CLL6	1	2094	1294	702	2025	744	1391	95	534	23230	4547	2814	2734	2367	71	11176	30	23049
CLL6	8	2581	1054	299	2859	1458	1302	7	386	22528	5240	1106	2702	1761	9	11039	23	27934
CLL6	30	1391	930	209	6501	1038	549	50	620	11267	3375	451	1589	891	5	8464	3	17567
CLL6	120	940	1021	211	2716	630	346	96	603	513	4388	1057	2839	580	20	7771	43	6160
CLL6	240	1335	1181	258	4014	364	383	183	641	1645	4970	1104	3485	104	32	110	33	44
CLL7	0	2416	1309	1120	1052	762	1178	606	522	270	9375	3162	4176	542	54	12540	9	20431
CLL7	1	2231	1417	1280	1260	750	860	688	574	281	7726	1159	3526	637	76	11632	198	12812
CLL7	3	1120	616	420	3315	284	202	345	290	366	9100	2968	4083	275	21	10346	73	22375
CLL7	8	1366	497	436	783	322	458	638	307	114	5638	1177	2605	350	20	2654	89	8555
CLL7	30	1173	534	300	2529	390	252	603	338	197	8254	1401	3685	453	69	9803	148	18244
CLL7	120	1391	581	416	1697	568	400	633	301	278	8674	2845	3175	348	53	6256	16	16079
CLL7	240	1077	550	344	629	144	272	403	557	292	10315	3534	4144	633	13	11345	28	24333
CLL8	0	2751	1612	1128	3267	442	885	90	1163	3516	4517	1867	1475	2222	0	8136	0	19454
CLL8	1	3483	1206	938	4173	309	1055	321	806	7571	5621	3678	2218	2759	19	4991	25	24045
CLL8	3	5764	746	911	5353	639	854	174	260	6737	7346	1559	2446	1287	185	7421	243	14239
CLL8	8	4089	1129	724	5229	431	1044	168	508	11289	5353	1122	1702	1610	139	9687	42	18414
CLL8	30	1106	499	488	6446	222	989	51	303	10187	3695	1862	1535	1274	0	7928	49	11681
CLL8	120	1017	544	290	2183	71	391	218	743	530	3961	1487	1387	982	0	8878	0	6750
