## Supplementary Table 6 for "Chromatin mapping and single-cell immune profiling define the temporal dynamics of ibrutinib drug response in chronic lymphocytic leukemia"

### Sheet: ATAC-seq Summary Statistics
Sample name	Patient	Cell type	Time point	Cell number	Batch	GC content percentage	Read length	Total pass QC reads	Trimmed reads percentage	Reads surviving trimming percentage	Uniquely aligned read percentage	Aligned read percentage	Duplicate read percentage	Filtered reads	Peaks	Fraction of reads in peaks (FriP)
ATAC-seq_CLL1_0d_CLL	CLL1	CLL	0	75000	ATACTK078	43	51	33784711	19.57	90.95	77.61	95.91	0.38	29470248	66242	0.36
ATAC-seq_CLL1_3d_CLL	CLL1	CLL	3	75000	ATACTK064	48	51	45900436	25.85	91.97	67.54	96.94	27.15	40924231	28684	0.11
ATAC-seq_CLL1_030d_CLL	CLL1	CLL	30	75000	ATACTK118	45	51	25026130	21.83	91.26	72.09	98.46	8.26	22488948	4406	0.01
ATAC-seq_CLL1_120d_CLL	CLL1	CLL	120	75000	ATACTK078	44	51	25239107	26.3	91.67	76.18	95.44	0.36	22082524	56847	0.46
ATAC-seq_CLL2_0d_CLL	CLL2	CLL	0	75000	ATACTK070	55	51	30620891	16.96	91.98	79.12	95.3	0.38	26840577	55544	0.41
ATAC-seq_CLL2_3d_CLL	CLL2	CLL	3	75000	ATACTK064	53	51	34541095	21.71	92.05	73.75	98.36	0.38	31274615	49739	0.39
ATAC-seq_CLL2_8d_CLL	CLL2	CLL	8	75000	ATACTK078	46	51	26062016	21.53	91.43	72.78	93.67	0.29	22319653	64949	0.49
ATAC-seq_CLL2_30d_CLL	CLL2	CLL	30	75000	ATACTK078	45	51	26110478	20.14	91.18	75.61	97	0.25	23093333	60189	0.42
ATAC-seq_CLL2_120d_CLL	CLL2	CLL	120	75000	ATACTK070	55	51	27787485	14.9	91.83	78.56	94.4	0.45	24088168	53549	0.48
ATAC-seq_CLL4_0d_CLL	CLL4	CLL	0	75000	ATACTK070	59	51	30533658	12.8	92.08	84.08	97.4	0.52	27384316	70174	0.61
ATAC-seq_CLL4_2d_CLL	CLL4	CLL	2	40000	ATAC60	58	51	31080342	21.86	92.48	76.26	95.22	0.56	27367343	73391	0.6
ATAC-seq_CLL4_3d_CLL	CLL4	CLL	3	75000	ATACTK064	56	51	26945326	23.23	92.5	76.61	97.77	0.45	24369577	65968	0.62
ATAC-seq_CLL5_0d_CLL	CLL5	CLL	0	75000	ATACTK061	50	51	25508193	21.89	91.82	76.27	98.31	0.18	23023700	51381	0.37
ATAC-seq_CLL5_1d_CLL	CLL5	CLL	1	75000	ATACTK057	56	51	24071047	20.63	92.22	82.51	98.74	0.41	21919540	74933	0.71
ATAC-seq_CLL5_2d_CLL	CLL5	CLL	2	75000	ATAC60	58	51	29564829	20.08	92.45	82.78	98.12	0.5	26819643	65874	0.61
ATAC-seq_CLL5_3d_CLL	CLL5	CLL	3	75000	ATACTK061	56	51	25572587	19.52	92.12	83.26	98.65	0.37	23237783	71745	0.71
ATAC-seq_CLL5_8d_CLL	CLL5	CLL	8	75000	ATACTK060	54	51	34753663	22.13	92.29	75.46	97.78	0.44	31359754	55059	0.36
ATAC-seq_CLL5_30d_CLL	CLL5	CLL	30	75000	ATACTK060	57	51	33661559	18.72	92.27	80.68	98.01	0.56	30442241	63859	0.55
ATAC-seq_CLL5_150d_CLL	CLL5	CLL	150	5030	ATACTK061	54	51	28323075	22.76	92	66.65	82.07	0.69	21384931	48761	0.37
ATAC-seq_CLL5_240d_CLL	CLL5	CLL	240	3380	ATACTK061	56	51	21675544	30.17	92.74	58.21	72.78	0.76	14630443	29346	0.33
ATAC-seq_CLL6_0d_CLL	CLL6	CLL	0	43400	ATACTK076	52	51	29786873	27.18	92.53	78.21	96.29	0.32	26539033	56813	0.47
ATAC-seq_CLL6_030d_CLL	CLL6	CLL	30	75000	ATACTK118	56	51	24333019	22.75	92.5	82.75	97.82	38.31	22017690	49905	0.54
ATAC-seq_CLL6_120d_CLL	CLL6	CLL	120	75000	ATACTK076	55	51	50033270	22.72	92.35	81.48	96.94	0.42	44789926	64551	0.36
ATAC-seq_CLL6_280d_CLL	CLL6	CLL	240	75000	ATACTK075	53	51	32632481	11.99	91.38	80.97	98.15	0.35	29268179	51361	0.35
ATAC-seq_CLL7_0d_CLL	CLL7	CLL	0	75000	ATACTK061	52	51	25475460	23.1	92.06	76.3	97.99	0.29	22980855	47605	0.44
ATAC-seq_CLL7_1d_CLL	CLL7	CLL	1	75000	ATACTK057	53	51	28470399	13.56	91.34	78.31	97.42	0.44	25334771	52751	0.44
ATAC-seq_CLL7_3d_CLL	CLL7	CLL	3	75000	ATACTK061	53	51	23736421	18.91	91.79	75.71	97.68	0.35	21281705	43804	0.45
ATAC-seq_CLL7_8d_CLL	CLL7	CLL	8	75000	ATACTK060	54	51	33156572	26.81	92.63	75.9	98.34	0.35	30202030	44070	0.34
ATAC-seq_CLL7_30d_CLL	CLL7	CLL	30	75000	ATACTK060	57	51	31600461	20.46	92.33	83.18	98.82	0.44	28830289	59915	0.55
ATAC-seq_CLL7_150d_CLL	CLL7	CLL	150	75000	ATACTK061	52	51	24879522	24.32	92.11	75.01	97.46	0.26	22335182	32875	0.34
ATAC-seq_CLL8_0d_CLL	CLL8	CLL	0	75000	ATACTK076	55	51	28832653	16.65	91.9	82.9	97.89	0.39	25937633	65738	0.52
ATAC-seq_CLL8_3d_CLL	CLL8	CLL	3	75000	ATACTK064	56	51	28140570	19.13	92.12	80.07	98.4	0.41	25507386	53970	0.52
ATAC-seq_CLL8_030d_CLL	CLL8	CLL	30	6700	ATACTK118	54	51	28905971	16.7	91.75	77.79	94	54.16	24929254	50916	0.39
