## Supplementary Table 8 for "Chromatin mapping and single-cell immune profiling define the temporal dynamics of ibrutinib drug response in chronic lymphocytic leukemia"

### Sheet: ATAC-seq Summary Statistics
Sample name	Patient	Cell type	Time point	Cell number	Batch	GC content percentage	Read length	Total pass QC reads	Trimmed reads percentage	Reads surviving trimming percentage	Uniquely aligned read percentage	Aligned read percentage	Duplicate read percentage	Filtered reads	Peaks	Fraction of reads in peaks (FriP)
ATAC-seq_CLL1_0d_Bcell	CLL1	Bcell	0	30500	ATACTK078	42	51	40699124	20.51	90.94	75.21	95.7	0.35	35420720	57268	0.24
ATAC-seq_CLL2_0d_Bcell	CLL2	Bcell	0	4802	ATACTK070	51	51	29237609	23.93	91.78	47.13	59.52	0.47	15970733	31495	0.35
ATAC-seq_CLL5_0d_Bcell	CLL5	Bcell	0	NA	ATACTK061	55	51	50727042	20.45	92.1	79.29	93.95	43.07	43893387	88168	0.48
ATAC-seq_CLL5_0d_Bcell_1	CLL5	Bcell	0	25900	ATACTK061	55	51	25879757	20.46	92.04	80.21	96.96	35.74	23094670	70904	0.58
ATAC-seq_CLL5_0d_Bcell_2	CLL5	Bcell	0	75000	ATACTK084	55	51	24847285	20.45	92.17	78.34	90.82	36.71	20798717	71978	0.78
ATAC-seq_CLL7_0d_Bcell	CLL7	Bcell	0	279	ATACTK061	44	51	58329952	16.46	91.03	67.28	90.31	73.64	47952991	4169	0.01
ATAC-seq_CLL5_1d_Bcell	CLL5	Bcell	1	10700	ATACTK057	50	51	29858108	12.49	90.92	72.67	94.2	0.53	25572246	33155	0.21
ATAC-seq_CLL5_2d_Bcell	CLL5	Bcell	2	15000	ATAC60	57	51	29271764	24.22	92.54	75.13	91.45	0.53	24771054	63203	0.59
ATAC-seq_CLL1_3d_Bcell	CLL1	Bcell	3	1520	ATACTK064	48	51	57515302	16.91	91.04	55.18	76.83	88.29	40230460	10778	0.02
ATAC-seq_CLL2_3d_Bcell	CLL2	Bcell	3	22910	ATACTK064	50	51	37704562	22.36	91.87	71.16	97.1	0.35	33632769	41916	0.3
ATAC-seq_CLL4_3d_Bcell	CLL4	Bcell	3	1142	ATACTK064	51	51	28801953	16.33	91.45	66.45	85.99	0.73	22650795	23977	0.14
ATAC-seq_CLL5_3d_Bcell	CLL5	Bcell	3	10370	ATACTK061	53	51	25914730	21.02	91.92	76.55	93.77	0.41	22336272	57732	0.56
ATAC-seq_CLL7_3d_Bcell	CLL7	Bcell	3	5500	ATACTK061	51	51	24786915	25.92	92.04	69.41	90.99	0.5	20758234	35827	0.33
ATAC-seq_CLL5_8d_Bcell	CLL5	Bcell	8	21000	ATACTK060	52	51	36030836	24.87	92.26	72.11	96.45	0.44	32061586	48569	0.29
ATAC-seq_CLL2_30d_Bcell	CLL2	Bcell	30	15300	ATACTK078	44	51	36306301	24.8	91.5	70.2	93.01	0.27	30897111	56643	0.27
ATAC-seq_CLL5_30d_Bcell	CLL5	Bcell	30	16200	ATACTK060	54	51	34541593	20.34	91.96	75.35	96.16	0.6	30543550	51512	0.33
ATAC-seq_CLL1_120d_Bcell	CLL1	Bcell	120	1090	ATACTK084	47	51	41607177	39.17	92.78	28.68	38.5	34.95	14862910	13996	0.11
ATAC-seq_CLL2_120d_Bcell	CLL2	Bcell	120	29190	ATACTK070	48	51	31508580	12.6	90.95	73.42	95.21	0.27	27282624	33816	0.24
ATAC-seq_CLL6_120d_Bcell	CLL6	Bcell	120	5900	ATACTK076	52	51	32766788	25	91.81	69.76	84.85	0.66	25524984	39632	0.24
ATAC-seq_CLL5_150d_Bcell	CLL5	Bcell	150	931	ATACTK061	51	51	26680711	19.47	91.5	56.47	72.9	0.8	17795088	21609	0.1
ATAC-seq_CLL7_150d_Bcell	CLL7	Bcell	150	600	ATACTK061	49	51	58150552	18.14	91.09	50.31	67.4	87.58	35701460	8907	0.02
ATAC-seq_CLL6_280d_Bcell	CLL6	Bcell	240	13360	ATACTK075	48	51	34478911	28.87	92.08	56.35	74.9	0.75	23779881	14502	0.07
ATAC-seq_CLL1_0d_CD4	CLL1	CD4	0	48500	ATACTK078	42	51	30366389	15.16	90.36	72.82	93.06	0.35	25533965	40925	0.19
ATAC-seq_CLL2_0d_CD4	CLL2	CD4	0	1150	ATACTK070	45	51	29475740	27.57	91.28	26.22	34.5	0.66	9283463	14537	0.16
ATAC-seq_CLL4_0d_CD4	CLL4	CD4	0	4550	ATACTK070	50	51	34282113	14.49	91.04	73.55	87.03	0.42	27161279	57938	0.4
ATAC-seq_CLL5_0d_CD4	CLL5	CD4	0	28700	ATACTK061	48	51	22466909	28.13	92.03	73.5	97.45	0.17	20150544	30639	0.25
ATAC-seq_CLL7_0d_CD4	CLL7	CD4	0	44860	ATACTK061	51	51	19764560	19.57	91.55	75.87	97.06	0.26	17562196	38949	0.41
ATAC-seq_CLL8_0d_CD4	CLL8	CD4	0	15800	ATACTK076	46	51	43113961	34.8	92.59	67.77	91.32	0.3	36453412	30313	0.13
ATAC-seq_CLL5_1d_CD4	CLL5	CD4	1	31850	ATACTK057	49	51	24247198	10.07	89.81	74.99	97.17	0.48	21161300	31979	0.22
ATAC-seq_CLL7_1d_CD4	CLL7	CD4	1	75000	ATACTK057	49	51	28400350	11.18	90.67	74.64	96.51	0.35	24851510	37071	0.26
ATAC-seq_CLL4_2d_CD4	CLL4	CD4	2	4500	ATAC60	53	51	50770535	32.36	92.44	53.25	66.33	0.79	31131046	42187	0.2
ATAC-seq_CLL5_2d_CD4	CLL5	CD4	2	34000	ATAC60	53	51	26473771	22.47	91.95	73.9	94.57	0.44	23019738	46891	0.42
ATAC-seq_CLL1_3d_CD4	CLL1	CD4	3	75000	ATACTK064	52	51	29543892	24.9	92.2	58.77	92.26	0.45	25130526	42312	0.27
ATAC-seq_CLL2_3d_CD4	CLL2	CD4	3	75000	ATACTK064	57	51	30876909	15	91.95	81.28	97.36	0.49	27641210	52148	0.45
ATAC-seq_CLL4_3d_CD4	CLL4	CD4	3	30780	ATACTK064	54	51	26733689	19.76	91.98	73.1	92.96	0.54	22856939	46815	0.44
ATAC-seq_CLL5_3d_CD4	CLL5	CD4	3	75000	ATACTK061	54	51	25479690	20.08	91.92	79.77	97.6	0.32	22857438	52950	0.47
ATAC-seq_CLL7_3d_CD4	CLL7	CD4	3	75000	ATACTK061	51	51	22495323	18.83	91.56	75.42	97.32	0.26	20044965	38109	0.34
ATAC-seq_CLL8_3d_CD4	CLL8	CD4	3	75000	ATACTK064	56	51	26317980	17.6	92.01	80.95	97.25	0.47	23549626	50706	0.53
ATAC-seq_CLL2_8d_CD4	CLL2	CD4	8	11800	ATACTK078	44	51	35888804	23.39	90.94	38.14	47.78	0.63	15592736	42640	0.33
ATAC-seq_CLL5_8d_CD4	CLL5	CD4	8	59000	ATACTK060	54	51	39762128	19.83	92.03	77.8	96.67	0.54	35377330	58001	0.36
ATAC-seq_CLL7_8d_CD4	CLL7	CD4	8	63000	ATACTK060	54	51	35428077	24.32	92.51	74.64	97.02	0.48	31798322	46425	0.35
ATAC-seq_CLL2_30d_CD4	CLL2	CD4	30	27400	ATACTK078	41	51	26114814	15.86	90.28	70.45	87.29	0.53	20579225	37943	0.19
ATAC-seq_CLL5_30d_CD4	CLL5	CD4	30	11200	ATACTK060	52	51	29596191	17.9	91.47	77.01	95.09	0.47	25741929	46078	0.36
ATAC-seq_CLL6_030d_CD4	CLL6	CD4	30	65000	ATACTK118	49	51	24184550	15.76	91.18	75.35	96.36	29.54	21248247	36507	0.28
ATAC-seq_CLL7_30d_CD4	CLL7	CD4	30	70300	ATACTK060	53	51	29542866	17.84	91.73	78.77	97.71	0.36	26478014	49382	0.39
ATAC-seq_CLL1_120d_CD4	CLL1	CD4	120	NA	ATACTK078	44	51	52903885	26.76	91.67	58.59	76.33	64.79	37014983	41357	0.21
ATAC-seq_CLL1_120d_CD4_1	CLL1	CD4	120	10000	ATACTK078	41	51	32469123	23.54	91.13	60.03	80.49	87.36	23817968	9306	0.03
ATAC-seq_CLL1_120d_CD4_2	CLL1	CD4	120	40000	ATACTK084	50	51	20434762	31.88	92.52	56.32	69.8	22.43	13197015	42910	0.58
ATAC-seq_CLL2_120d_CD4	CLL2	CD4	120	50780	ATACTK070	50	51	27806108	14.51	91.1	72.47	89.05	36.86	22555999	51788	0.42
ATAC-seq_CLL6_120d_CD4	CLL6	CD4	120	24200	ATACTK076	51	51	34985432	26.61	92.24	66.91	84.02	0.37	27112969	47109	0.32
ATAC-seq_CLL5_150d_CD4	CLL5	CD4	150	10370	ATACTK061	52	51	24869529	20.41	91.71	74.8	92.86	0.4	21179861	43595	0.42
ATAC-seq_CLL7_150d_CD4	CLL7	CD4	150	70000	ATACTK061	55	51	27102173	21.18	92.18	74.92	94.48	0.5	23603573	44054	0.42
ATAC-seq_CLL5_240d_CD4	CLL5	CD4	240	5480	ATACTK061	43	51	51080403	14.19	90.82	70.78	96.03	48.09	44549726	10836	0.03
ATAC-seq_CLL6_280d_CD4	CLL6	CD4	240	72300	ATACTK075	49	51	31921580	18.58	91.49	75.74	97.12	0.25	28362974	40249	0.27
ATAC-seq_CLL1_0d_CD8	CLL1	CD8	0	75000	ATACTK078	43	51	31433524	17.37	90.61	76.49	95.1	0.27	27085671	52277	0.31
ATAC-seq_CLL2_0d_CD8	CLL2	CD8	0	4850	ATACTK070	44	51	32009786	22.53	90.79	26.05	34.97	0.63	10163726	5042	0.04
ATAC-seq_CLL4_0d_CD8	CLL4	CD8	0	3520	ATACTK070	43	51	28668258	26.2	91.02	31.29	38.96	0.72	10166871	17760	0.15
ATAC-seq_CLL5_0d_CD8	CLL5	CD8	0	75000	ATACTK061	51	51	31476754	25.37	92.17	76.95	98.08	0.26	28457020	44601	0.35
ATAC-seq_CLL6_0d_CD8	CLL6	CD8	0	30000	ATACTK076	49	51	32741086	23.79	91.75	72.7	92.04	0.34	27648432	41973	0.29
ATAC-seq_CLL7_0d_CD8	CLL7	CD8	0	75000	ATACTK061	50	51	24391148	23.94	91.93	75.29	97.66	0.23	21897378	38491	0.33
ATAC-seq_CLL8_0d_CD8	CLL8	CD8	0	15300	ATACTK076	49	51	34282611	22.81	91.61	70.21	87.28	0.42	27413488	45608	0.29
ATAC-seq_CLL5_1d_CD8	CLL5	CD8	1	36000	ATACTK057	53	51	29042038	9.89	90.9	78.55	97.37	0.47	25705389	43908	0.34
ATAC-seq_CLL7_1d_CD8	CLL7	CD8	1	75000	ATACTK057	52	51	30388100	11.09	90.95	76.43	96.91	0.45	26783629	40775	0.31
ATAC-seq_CLL5_2d_CD8	CLL5	CD8	2	46000	ATAC60	49	51	33246687	29.62	92.15	71.71	97.07	0.2	29738887	32261	0.18
ATAC-seq_CLL1_3d_CD8	CLL1	CD8	3	75000	ATACTK064	48	51	28753885	26.4	91.92	66.64	96.16	0.21	25415756	22396	0.13
ATAC-seq_CLL2_3d_CD8	CLL2	CD8	3	47760	ATACTK064	56	51	29324324	18.02	92.01	79.12	96.67	0.48	26082839	47699	0.44
ATAC-seq_CLL4_3d_CD8	CLL4	CD8	3	5290	ATACTK064	53	51	27102977	26.74	92.11	55.82	73.58	0.72	18369333	32168	0.26
ATAC-seq_CLL5_3d_CD8	CLL5	CD8	3	75000	ATACTK061	53	51	27820047	16.6	91.62	79.7	97.68	0.36	24898335	49588	0.42
ATAC-seq_CLL7_3d_CD8	CLL7	CD8	3	75000	ATACTK061	52	51	26708454	18.29	91.54	75.14	96.97	0.3	23707166	39181	0.3
ATAC-seq_CLL8_3d_CD8	CLL8	CD8	3	61230	ATACTK064	54	51	30348631	20.45	91.97	79.01	97.41	0.43	27189631	50621	0.46
ATAC-seq_CLL2_8d_CD8	CLL2	CD8	8	4200	ATACTK078	42	51	34397487	22.62	90.7	37.46	46.86	0.87	14618940	18680	0.1
ATAC-seq_CLL5_8d_CD8	CLL5	CD8	8	75000	ATACTK060	53	51	31469626	24.01	92.24	78.03	97.24	42.68	28225754	54444	0.43
ATAC-seq_CLL7_8d_CD8	CLL7	CD8	8	75000	ATACTK060	53	51	32311605	22.72	92.25	75.83	97.64	0.4	29105489	46593	0.37
ATAC-seq_CLL1_030d_CD8	CLL1	CD8	30	9000	ATACTK118	45	51	30163502	27.92	91.78	71.26	97.62	13.97	27025055	9285	0.03
ATAC-seq_CLL2_30d_CD8	CLL2	CD8	30	13700	ATACTK078	43	51	52405383	22.95	91.19	67.25	89.62	63.93	42826692	25514	0.07
ATAC-seq_CLL5_30d_CD8	CLL5	CD8	30	31500	ATACTK060	54	51	29323158	19.07	91.86	80.68	96.39	0.47	25966295	53215	0.48
ATAC-seq_CLL6_030d_CD8	CLL6	CD8	30	75000	ATACTK118	51	51	27838649	14.89	91.2	77.52	96.31	34.73	24451194	42413	0.33
ATAC-seq_CLL7_30d_CD8	CLL7	CD8	30	75000	ATACTK060	51	51	29196401	23.31	92.02	75.81	98.02	0.3	26333238	44780	0.35
ATAC-seq_CLL8_030d_CD8	CLL8	CD8	30	1000	ATACTK118	49	51	33835184	27.83	91.93	38.78	49.83	91.72	15498928	8520	0.03
ATAC-seq_CLL1_120d_CD8	CLL1	CD8	120	40000	ATACTK078	42	51	25846469	19.25	90.94	69.19	91.78	0.36	21572021	38966	0.27
ATAC-seq_CLL2_120d_CD8	CLL2	CD8	120	17220	ATACTK070	53	51	30943347	19.81	91.61	57.57	68.35	51.66	19374297	45718	0.46
ATAC-seq_CLL6_120d_CD8	CLL6	CD8	120	75000	ATACTK076	52	51	34762168	19.76	91.85	76.69	93.42	0.35	29829745	53735	0.36
ATAC-seq_CLL5_150d_CD8	CLL5	CD8	150	40850	ATACTK061	54	51	28471213	18.17	91.74	79.6	96.56	0.39	25221384	49663	0.46
ATAC-seq_CLL7_150d_CD8	CLL7	CD8	150	75000	ATACTK061	56	51	25011159	18.81	92.15	77.08	95.03	0.48	21901089	39507	0.44
ATAC-seq_CLL5_240d_CD8	CLL5	CD8	240	32750	ATACTK061	46	51	30401963	21.64	91.54	71.94	96.64	0.21	26893606	24789	0.2
ATAC-seq_CLL6_280d_CD8	CLL6	CD8	240	75000	ATACTK075	50	51	29445183	13.01	90.96	78.08	96.53	0.34	25853909	44364	0.33
ATAC-seq_CLL4_0d_Mono	CLL4	Mono	0	3450	ATACTK070	47	51	27924830	22.12	91.29	54.37	72.89	0.38	18581740	16813	0.08
ATAC-seq_CLL5_0d_Mono	CLL5	Mono	0	18200	ATACTK084	50	51	23095253	27.16	92.08	54.79	67.32	23.39	14315683	69440	0.73
ATAC-seq_CLL6_0d_Mono	CLL6	Mono	0	15400	ATACTK076	50	51	41566553	24.91	92.01	71.78	90.49	0.41	34609499	62347	0.32
ATAC-seq_CLL8_0d_Mono	CLL8	Mono	0	33800	ATACTK076	53	51	29198859	17.72	91.7	78.42	95.06	0.33	25451505	75087	0.55
ATAC-seq_CLL5_1d_Mono	CLL5	Mono	1	6400	ATACTK057	48	51	27249391	11.15	90.63	71.44	92.3	0.49	22794837	35079	0.21
ATAC-seq_CLL2_3d_Mono	CLL2	Mono	3	39620	ATACTK064	58	51	27376662	15.07	92.1	85.06	96.91	0.47	24434489	75410	0.74
ATAC-seq_CLL4_3d_Mono	CLL4	Mono	3	731	ATACTK064	49	51	56278845	24.9	91.48	57.93	77.74	77.97	40024827	13131	0.03
ATAC-seq_CLL5_3d_Mono	CLL5	Mono	3	8020	ATACTK061	47	51	29415311	25.81	91.84	71.5	93.34	0.37	25215342	46358	0.28
ATAC-seq_CLL8_3d_Mono	CLL8	Mono	3	35100	ATACTK064	57	51	25149503	15.14	92.02	87.22	98.17	0.46	22719347	86992	0.91
ATAC-seq_CLL5_8d_Mono	CLL5	Mono	8	4000	ATACTK060	46	51	33005897	28.16	91.83	67.5	91.31	0.53	27677411	19075	0.07
ATAC-seq_CLL6_030d_Mono	CLL6	Mono	30	1600	ATACTK118	47	51	17884842	30.17	92.09	61.64	83.35	56.19	13728260	14249	0.1
ATAC-seq_CLL2_120d_Mono	CLL2	Mono	120	29760	ATACTK070	52	51	34477115	13.79	91.33	75.32	88.99	0.44	28021895	80986	0.57
ATAC-seq_CLL6_120d_Mono	CLL6	Mono	120	11200	ATACTK076	51	51	33218263	19.88	91.77	73.11	89.8	0.31	27375318	74416	0.48
ATAC-seq_CLL5_150d_Mono	CLL5	Mono	150	2710	ATACTK061	53	51	23697061	28.79	92.2	46.67	59.25	0.72	12944632	30742	0.24
ATAC-seq_CLL6_280d_Mono	CLL6	Mono	240	25200	ATACTK075	52	51	29117126	14.52	91.55	79.5	95.99	0.33	25587601	72829	0.49
ATAC-seq_CLL1_0d_NK	CLL1	NK	0	6200	ATACTK078	42	51	45257365	27.23	91.43	62.16	80.51	0.57	33312771	35100	0.13
ATAC-seq_CLL4_0d_NK	CLL4	NK	0	1950	ATACTK070	43	51	75337491	26.96	91.28	38.16	50.29	83.89	34587231	7052	0.01
ATAC-seq_CLL5_0d_NK	CLL5	NK	0	36200	ATACTK084	50	51	32343823	28.24	92.15	55.6	71.03	25.58	21170660	43810	0.37
ATAC-seq_CLL7_0d_NK	CLL7	NK	0	2100	ATACTK061	45	51	48742473	18.07	90.87	62	84.53	74.15	37443413	4818	0.01
ATAC-seq_CLL8_0d_NK	CLL8	NK	0	6770	ATACTK076	51	51	35235679	29.89	92.04	54.13	68.51	0.63	22216578	33884	0.2
ATAC-seq_CLL5_1d_NK	CLL5	NK	1	3600	ATACTK057	49	51	50375617	13.16	90.68	64.34	84.15	84.94	38441239	20402	0.06
ATAC-seq_CLL1_3d_NK	CLL1	NK	3	3470	ATACTK064	50	51	35012810	32.06	92.43	61.88	86.55	0.57	28008520	31998	0.15
ATAC-seq_CLL2_3d_NK	CLL2	NK	3	11560	ATACTK064	52	51	37114144	21.68	91.84	73.05	92.86	0.57	31651190	39894	0.25
ATAC-seq_CLL4_3d_NK	CLL4	NK	3	3940	ATACTK064	51	51	29440200	26.21	92.04	62.36	79.44	0.73	21525665	31337	0.22
ATAC-seq_CLL5_3d_NK	CLL5	NK	3	5250	ATACTK061	43	51	56228035	14.22	90.92	70.54	96.67	50.08	49422612	5244	0.01
ATAC-seq_CLL8_3d_NK	CLL8	NK	3	46230	ATACTK064	54	51	23122692	19.21	91.84	79.14	97.38	0.34	20678622	48859	0.54
ATAC-seq_CLL2_8d_NK	CLL2	NK	8	2500	ATACTK078	39	51	25766878	19.34	90.43	58.57	72.35	0.87	16860059	10220	0.04
ATAC-seq_CLL5_8d_NK	CLL5	NK	8	3500	ATACTK060	53	51	69332413	26.63	91.63	60.47	75.37	0.91	47883264	33576	0.07
ATAC-seq_CLL2_30d_NK	CLL2	NK	30	11000	ATACTK078	48	51	27543544	22.36	91.42	67.05	84.9	0.61	21376469	40982	0.26
ATAC-seq_CLL5_030d_NK	CLL5	NK	30	3800	ATACTK118	51	51	31352885	19.91	91.52	50.88	60.7	87.96	17416107	29161	0.14
ATAC-seq_CLL5_30d_NK	CLL5	NK	30	1200	ATACTK060	55	51	15363835	29.44	92.15	49.75	59.06	0.8	8361596	30092	0.28
ATAC-seq_CLL6_030d_NK	CLL6	NK	30	8500	ATACTK118	48	51	27332550	19.58	91.39	71.63	95.04	45.88	23739943	25206	0.15
ATAC-seq_CLL7_30d_NK	CLL7	NK	30	1460	ATACTK060	42	51	78871967	14.52	90.8	70.41	95.81	63.57	68617103	3902	0
ATAC-seq_CLL1_120d_NK	CLL1	NK	120	NA	ATACTK078	44	51	65223884	36.01	92.23	39.91	52.03	67.89	31302417	30798	0.15
ATAC-seq_CLL1_120d_NK_1	CLL1	NK	120	2400	ATACTK078	39	51	33587288	24.03	90.86	53.12	69.15	86.01	21103053	10023	0.04
ATAC-seq_CLL1_120d_NK_2	CLL1	NK	120	7060	ATACTK084	50	51	31636596	48.72	93.69	26.3	34.41	28.92	10199364	26617	0.39
ATAC-seq_CLL2_150d_NK	CLL2	NK	120	8710	ATACTK070	54	51	27738310	27.56	92.22	42.9	50.74	59.73	12980437	41979	0.54
ATAC-seq_CLL7_150d_NK	CLL7	NK	150	2800	ATACTK061	56	51	27677049	27.55	92.32	54.49	65.36	0.78	16701175	27205	0.25
ATAC-seq_CLL6_280d_NK	CLL6	NK	240	5480	ATACTK075	55	51	29399028	15.71	91.59	68.52	81.58	0.71	21968664	44079	0.33
